# Long-read proteogenomic atlas of human neuronal differentiation reveals isoform diversity informing neurodevelopmental risk mechanisms

**DOI:** 10.64898/2025.12.16.693263

**Authors:** Nuo Xu, Katherine M. Rynard, Elizabeth Radley, Ai Tian, Maahil Arshad, Chaoying Long, Jimmy Ly, Hua Luo, Ellie Hogan, Maria Eleni Fafouti, Melanie Davie, Fatima Naimi, Yun Li, John A. Calarco, Brett Trost, Julien Muffat, Hyun O. Lee, Howard D. Lipshitz, Craig A. Smibert, Shreejoy J. Tripathy

## Abstract

RNA splicing shapes neuronal identity and disease risk, yet current maps lack the developmental resolution and depth to resolve this complexity. Here, we integrate deep long-read RNA sequencing and proteomics in iPSC-derived cortical neurons to generate a high-resolution proteogenomic atlas of human neuron development. We identify 182,371 mRNA isoforms (over half previously unknown) and provide direct peptide evidence for the translation of hundreds of novel protein-coding sequences. Population genetics demonstrates that variants affecting novel exons and splice sites are under negative selection, underscoring the potential significance of these isoforms. During neuronal maturation, we observe that ASD risk genes undergo dynamic isoform switching, including microexon inclusion and intron retention, that remodel key protein domains and regulatory regions. Furthermore, we uncover widespread, long-range coordination between splicing and polyadenylation. Finally, our atlas enables variant reinterpretation in ASD, highlighting the value of an isoform-centric view for interpreting pathogenic variation in neurodevelopment.
