## Supplementary Table 3 for "Long-read proteogenomic atlas of human neuronal differentiation reveals isoform diversity informing neurodevelopmental risk mechanisms"

pep	transcript_id	gene_name
VEGSQYLISK	PB.91755.15	NAGPA
MSLMPENWSETHFGMNPK	PB.95868.63	CCDC43
ALVLLIAQEK	PB.103609.1590	GSS
AWAITEGGITK	PB.86158.119	TRIM9
TGALTGVGGK	PB.84787.140	PABPN1
GLPTVVK	PB.69997.903	CARS1
LVENTDETYCIDNEALYDICFR	PB.94406.705	TUBB3
ENNWNAFEK	PB.9860.557	GPN1
VFIGPVK	PB.87154.1011	SNW1
AAAVNSSADSCHPEWLR	PB.38928.664	MARCHF3
AEDVISPSK	PB.55745.122	HOOK3
LTGPFH	PB.10446.587	LRPPRC
SGSLECISALVANGAHVEALK	PB.84481.737	ANKRD10
NMGHLNK	PB.107948.1156	EIF1AX
IWDTQTLK	PB.78994.32	VEZT
EQSIFEAAAIIAQRPDNPR	PB.41124.550	DBN1
SDMPTPGTSATPGLRPGLGKPPAIDPLVNQAAGLR	PB.62541.144	TLE1
AGELLEPER	PB.95611.28	SYNRG
DGAIEDIITALK	PB.14633.1428	FMNL2
AEEVLSINTSH	PB.44315.1342	HMGN3
IFLQIEEEANGDIFDIEIGVSDPEK	PB.38751.43	SNX2
KYNLYINK	PB.53846.300	XRCC2
IRELLEQVDEQTFLQVR	PB.97044.257	TRIM65
TAPSPSLQPPPESNDNSQDSQSGTNNAEDLPGVPESVK	PB.67940.58	WAPL
DLDTHQVMEVHACK	PB.20031.16	MYRIP
MYTRESITLFFR	PB.35578.6	DHX29
EATSGINATIYSCVMHLLDQK	PB.105228.114	GABPA
HALESSFVGWGLPVQSPQDLQGLR	PB.45649.252	MICAL1
ISEAFMTVDDMSIFR	PB.12378.2627	ANKRD36C
KLPFMVEGQGEQACHMTSGSGFEQSTASMGQPWSR	PB.101649.435	DEDD2
ATAQPPTETGESSQAEENIGAR	PB.22965.346	GAP43
LPGILTGR	PB.71923.242	P2RX3
GGYGGFDDYGGYNNYGYGNDGFDDR	PB.67268.152	HNRNPH3
LMTIMDSMNDQDSTDGAK	PB.85406.37	SRP54
SDVAVAR	PB.95673.99	STARD3
LGSSSEPEEMPPEAK	PB.22350.76	PCNP
ANRDPDAGIDEAQVEQDAQALFQAGELK	PB.30711.42	ANXA5
MSVTSHSFMK	PB.19493.807	NGLY1
LALLDLLGHQILQK	PB.42632.31	HMGA1
IGGGMYK	PB.89480.125	MYEF2
SIRPQVVTTFELPGCYDMWTVIAPEDNPK	PB.59738.28	CPSF1_SLC39A4
SRTLDAQVAPNTLTLWIK	PB.89200.93	MFAP1
MPPGLANFCILSR	PB.77011.95	CERS5
FPLIQGCLVK	PB.11673.47	HTRA2
GMLFPSLS	PB.100605.44	NDUFA11
ELLFPVLK	PB.25741.215	EIF4A2
FANMLGQPGK	PB.76991.1977	PRPF40B
LQAAATLTEVANGIESLGVVSR	PB.112300.2	HCFC1
GCLLPVLPK	PB.23191.15	ILDR1
GQDSWQMGHQQDK	PB.107073.384	L3MBTL2
TAGNDPYCFVEFHEHR	PB.11516.2770	TIA1
ECLILPMSCASCLQK	PB.10448.31	PPM1B
ELEQTAENKPLGELLEPER	PB.95611.23	SYNRG
GDTPASATGDTLSVPAPAVQPEESLK	PB.12210.541	IMMT
SSRPGARAVAEK	PB.9737.39	DNMT3A
WEPQDEDVCVFK	PB.100774.76	CARM1
WTLPTGLNVSIECK	PB.72173.1489	NAA40
FAVWCFVGK	PB.25073.96	SLC7A14
LNLGGGGCCEPR	PB.49137.11	MALSU1
AESSDHLAK	PB.106976.108	SUN2
SLASEDVK	PB.75630.49	CDKN1B
EGMGVSK	PB.72177.132	FKBP2
DWGNLGDEGK	PB.50563.2	MLXIPL
MAACSFF	PB.106611.1309	TTC28
SQEGSDVIGK	PB.95296.32	IFT20
ASGVCYVFSPK	PB.105696.55	CHAF1B
VMLQPFDYDPNEK	PB.104434.14	VAPB
CLLQASSGESK	PB.20351.2601	SLC25A20
LPLPGLGFQPVFRGMAER	PB.26245.22	SPON2
ENGLIQ	PB.44601.76	CYB5R4
LSSEWKPEIR	PB.74217.1691	NCAM1
LMAGPQCVSSDYWK	PB.68968.122	XPNPEP1
DLYGPDNHLVEVK	PB.77003.667	SMARCD1
STSLPSSLGNK	PB.103534.27	DNMT3B
YSTVVLK	PB.69341.47	SFXN4
SLAEEEIK	PB.104062.212	ZMYND8
GMANLLTGPK	PB.95811.97	VAT1
GALAGLLAR	PB.97306.5	RFNG
NASGLTNGLSSQQERPK	PB.6967.165	PLEKHA6
FILVVADAK	PB.12405.4	NEURL3
APQELGLSTLQIGR	PB.62996.180	WNK2
DPNTPTDDLTLLLSDGSFLP	PB.64672.96	SEC16A
FDGCYCDSLENLADGNVSFQR	PB.110433.41	GLA
YYSAIVNGILK	PB.49137.11	MALSU1
GQGFVSEDEYLEISDIKR	PB.74968.115	OPCML
LIPFF	PB.58306.60	ENY2
GATQLLGEK	PB.64369.2333	SPTAN1
GGDDLEMAVAYWK	PB.84598.179	DCUN1D2
GAHCVCDPGFSGELCEQGQGPPS	PB.68372.3	SLIT1
LIHYSNTAAGSIDAGITQMPRYHIVQK	PB.53455.1	TRBV6-4_TRBV8-2
EFIATTPSITTETISTTMTVK	PB.103635.787	EPB41L1
VKVWGNVGTVEWADPIEDPDPEVMAKAMEEMNGK	PB.44678.1344	SYNCRIP
VEIAGPTLECLIH	PB.89946.752	ICE2
NLGAPK	PB.93127.196	COQ9_POLR2C
ATGIPNQLLVR	PB.42537.168	PRRC2A
CMTILPTILFLIARILK	PB.10171.370	HEATR5B
NYMVILGMVTLGNMLSSLLAGK	PB.105909.288	CBS
LGFNVETVEYK	PB.7895.23	ARF1
QAESASSQSGGGALGR	PB.81655.1173	SETDB2
ISATVVEIAGYSMSEMLR	PB.79880.629	RNF10
GGQLPQDDDDAETGLTEGEGEGEEEKEPENLGK	PB.6891.70	SYT2
QPATTSK	PB.112327.534	GDI1
HEMIAKPPVEAILLPQHPK	PB.101069.1704	ZNF486
HSNLMLEELEK	PB.97576.267	EPB41L3
EMGASLGGWGGNCESK	PB.42506.52	CCHCR1
DPYITGVLPDCLTDGSDVVSDLEHEEMK	PB.10949.8	CFAP36
SAGEFGR	PB.6353.22	BRINP3
QLTMGLNSWR	PB.90059.29	RAB8B
VPPTHMWDK	PB.91524.1559	STUB1
AGVMVGMGQK	PB.48250.76	ACTB
IAYGDVMLENYSHLVSVGYDYHQAK	PB.51770.34	PRKRIP1
QQPVESSEDSSDESGSLK	PB.68566.341	NOLC1
NWNFK	PB.103635.92	PHF20
LGSVYGLVSPMK	PB.77011.233	CERS5
VGHTIPWK	PB.10708.479	NRXN1
LNGVMSGQPK	PB.11516.3288	TIA1
MELGAPEEMGQWLRKPGWH	PB.51699.2027	TSC22D4
TTAGGESALAPSVFK	PB.17045.252	MAP2
EDAAGTSGLGELNSR	PB.4936.96	GPATCH4
GFVLVK	PB.42784.33	GLO1
QEADSWEIIEGLK	PB.15720.125	OSBPL6
GHQMLAGAAQAASVR	PB.100914.616	CHERP
LHFFPFF	PB.42597.16	BRD2
LWNCDITSDGCCDLTKLLQEK	PB.102175.50	NLRP2
VDVIYMK	PB.107802.18	PIGA
VAEHEVPLQER	PB.99593.32	RELCH
SVLQGLDYLHTK	PB.42688.53	SRPK1
DPDPIPLNHNMRFYAILLGFSNLK	PB.95667.1436	MED1
TNNQFSSMHIFYHGY	PB.8989.1203	YWHAQ
NIDHGMMEK	PB.61470.31	IGFBPL1
SHHCTPVWAAER	PB.77250.981	PTGES3
IDHSSLGLLQFAGGLLQTLVAWAFPMPGGITSEGCETAK	PB.106611.1309	TTC28
AGGWPQIPPK	PB.101024.263	CRTC1
VSHEENQLLDAR	PB.20629.18	ERC2
MLEEDSNQGHLIGDFSK	PB.39380.1566	CDC25C
ELHPRCLK	PB.13385.453	PTPN4
SILVVGF	PB.7895.10	ARF1
AAVAPYWTSPEK	PB.55582.1574	FGFR1
ELDMSPGDPK	PB.106678.89	TBC1D10A
QMDTNNDGIIMAPSCWEK	PB.1096.625	HPCA
SLAYDK	PB.13385.2263	RALB
ITGESGLGK	PB.49594.19	SEPTIN7
GSTPYSQDSAYSSSK	PB.92646.4	SETD1A
STPGSNSSRGEEIVR	PB.112246.10	ZNF185
DAQSLLCSQLGK	PB.1175.36	NCDN
STRPAPGPFLSYGAER	PB.93588.82	EDC4
MKVFVCCASK	PB.4885.34	EFNA3
QNTCVCEPHSPTSSTTSSICLVNFLIK	PB.45679.150	WASF1
EWNGLK	PB.73463.17	CEP295
TQTMEMMLDK	PB.92641.127	BCL7C
NQENLCMSHGGILILK	PB.60570.678	DENND4C
GLPHDLFELLQFFK	PB.85347.251	AKAP6
RKQEEQMETEQLYEAF	PB.60362.222	PSIP1
CPSIWK	PB.53055.146	MKLN1
AWQGGTLGR	PB.91652.606	FLYWCH1
GETPGPPEEAR	PB.53742.4	REPIN1
FHAGQAWVPEK	PB.22665.153	DPPA4
IDFVNVSSQLLEELPK	PB.28078.226	EXOC1
AIEQADLLQEEGK	PB.107819.504	AP1S2
ETGFSQDSSLQQFGFNDEK	PB.72422.158	PPP6R3
LAGIAEGGK	PB.95053.239	FLCN
LISSQPDQLSVL	PB.48339.504	GLCCI1
EMDNPNILTFAHCQQER	PB.75577.67	ETV6
SRLGADVCAVLR	PB.4874.355	PMVK
YFDMWGGAPGISIR	PB.52586.70	FAM3C
QEEQMETEQLYEAF	PB.60362.222	PSIP1
SIFSGIAAWSSVDR	PB.57870.26	MTDH
ATAQPPTETGESSQAEENIALDK	PB.22965.519	GAP43
SVAAIHPSLEIPNENMPTK	PB.95137.126	PRPSAP2
SVLPYFVATK	PB.71655.267	HSD17B12
EWEVYNFPAGGVGMGMYNTDEYAIQKK	PB.91036.314	IDH2
FLYPK	PB.44017.256	EEF1A1
TSTAHILM	PB.7580.231	EPRS1
LIIQAGR	PB.33267.66	DCTD
MGEASAQVC	PB.107064.236	RANGAP1
TILGMAFSMTLFQHIHRTGK	PB.75216.2	TSPAN9
MDLTMHSGMPVK	PB.3245.443	ZNF644
FSGILPPK	PB.841.57	SRRM1
AGDDLP	PB.87114.1554	IFT43
HPFHMTPMPYDLQGESLVLLHCHIAL	PB.90213.21	PIAS1
NDLGLAFEIPPHMK	PB.9294.41	DDX1
HLWVQREPPGHSPALR	PB.101932.3	SLC17A7
SLSPTVK	PB.103635.777	EPB41L1
ETSAESQVSWAPGSLAQLFSLDSVPIPQQQQGPEM	PB.109322.76	EDA2R
LLSSLRCSMYPWR	PB.18434.366	HDLBP
TIQVCK	PB.26838.15	LAP3
IFGMECYDYLK	PB.39850.6	GRPEL2
SSTDSLPGELR	PB.104021.5	NCOA5
MPAVITILK	PB.91735.21	DNAJA3
VSAPSSGIPLRK	PB.42926.44	KLC4
IEELLSGGK	PB.49881.112	DDX56
LLGGGIESMAITEAFGGEHQMELLDYVAAK	PB.106969.1729	DMC1
FNVGEDCPVFDGLFEFCQLSTGGSVGLSCFYFLAGAVK	PB.45812.162	HDAC2
DFPLEMLK	PB.2175.203	ATG4C
DDGSFPE	PB.95275.2	WSB1
VYPFSYPSSVPPPFLSNGPK	PB.23463.84	IFT122
VTEESVPSGENQSVTGGDEEVVDEYQELNAR	PB.28078.226	EXOC1
TNTSPWAAPCLPTLPMAHPSGLSLQGR	PB.717.120	RAP1GAP
IQISSLQEFCK	PB.94729.58	NDEL1
WWSVGESMFFLSTHLPSVLIK	PB.51164.435	DMTF1
IQLTLWVGAK	PB.77758.1170	SLC35E3
VGLDAAGK	PB.20667.95	ARF4
IGVCTGK	PB.46603.16	CCN2
EEEVPK	PB.70672.1772	NAV2
GSPLPSALK	PB.95312.24	ERAL1
SWGLGQGWVGQSK	PB.84832.974	RABGGTA
MYTLK	PB.80365.118	ZMYM2
LDFLSPR	PB.42926.250	PTK7
NFITVLAQSHPEMGLVTTPVSPAPTTPVTPLGTTPPSSDDEHR	PB.68560.1728	ARMH3
RPEPESITSGIFFLLPK	PB.107234.619	ATXN10
EMHVFV	PB.27131.662	ANAPC4
GSQLLCHEALK	PB.17502.983	DNPEP
IGSGFLSGGGGTGSSGGSAPDMTFK	PB.6806.171	ZNF281
AGFNTLTVGK	PB.102943.41	NDUFAF5
YSAMNVK	PB.48941.122	SNX13
APGDEEAQVENLITANEPQK	PB.74388.49	FXYD6
NSSMQSFIEK	PB.68364.296	LCOR
LECVVMGKALGEIVK	PB.1039.2202	SNRNP40
TLDTLK	PB.28064.17	TMEM165
VGLLYEEGVRK	PB.72233.57	VPS51
AHLPFAVIGSTEELK	PB.111147.339	SEPTIN6
TSLSLSMEK	PB.20410.680	NPRL2
SAESLGWALTGLR	PB.73516.92	ENDOD1
TKPAPTTIGGLNK	PB.20331.1503	MAP4
ACQPGGAPRGLPR	PB.106617.36	XBP1
VVPPTTTSGGLIMTSDYQGR	PB.80641.24	CDK8
AVLTFLR	PB.20629.25	ERC2
EVNCGGGGSR	PB.20371.797	QARS1
ELAEDIMSGISSR	PB.95012.73	TTC19
VGFPAWP	PB.106447.443	CABIN1
ETAEDHSCVNGPER	PB.30575.913	PRSS12
VPGLGCAHEK	PB.42632.217	HMGA1
AVNLMEVTSLAAAEVR	PB.27182.7	TBC1D19
MTPLQNSR	PB.100914.73	EPS15L1
GQGFVSEDEYLEISDIK	PB.74968.115	OPCML
AGVWK	PB.93561.121	ZDHHC1
IHLDFQNVSQSSK	PB.28706.133	MTHFD2L
GEFYNGIGAMAGR	PB.10166.53	FEZ2
QVMEAEQTK	PB.19071.61	SH3BP5
QSDDSSDEGSLHIDTDTKPGR	PB.63020.9	PHF2
LHQGLDR	PB.74388.65	FXYD6-FXYD2
VLVLGNK	PB.18680.21	ARL8B
SHMMDVQVSGPLCHASPGHPAGMR	PB.53660.65	PDIA4
LTVNGEK	PB.101419.228	KIRREL2
LLELLLR	PB.87067.159	EIF2B2
QAGGNPWVYLQDDDSCCSQK	PB.91641.570	PDPK1
SSWCWWSLGPSASSSLR	PB.23404.76	PODXL2
LHQLAMQQSHFPMTHGNTGFSGIESSSPEVKGYWGND	PB.77130.504	PCBP2
MSFIILIICQNYSMLFIF	PB.81302.342	NAA16
GSSGTEDEEQAGADMAK	PB.9754.279	DTNB
TFTCDSEAEEWYK	PB.93128.30	DOK4
VLAGPPGLR	PB.42528.32	HCP5_MICA
QEDAPMIEPLVPEEVSSQK	PB.97576.240	EPB41L3
CMGFPAFR	PB.43281.6	MCM3
GQDPGAPQLQSESKPPKK	PB.4936.77	GPATCH4
KPDSENVLGEDESSDDQDMEVNELPQARK	PB.97083.399	MFSD11
MPSISITSLWQSTEPQMCSRNASR	PB.72173.2104	STIP1
GVSLSARPVPGDPGPHVGPAPR	PB.106330.718	TOP3B
NSSSCNGGESSSR	PB.22350.243	PCNP
IPLCFLALK	PB.99717.17	CDH7
IYLSLK	PB.21946.56	ZNF654
HLNPLDLPVTDMANAFAQK	PB.104032.98	ELMO2
LELLWELH	PB.42946.51	POLR1C
DECAFSFDTPK	PB.75355.4	USP5
RQVQSLMVHQVK	PB.95728.28	SMARCE1
MVQETSRTLTVR	PB.103645.101	NDRG3
MGVLEEGGK	PB.4936.124	GPATCH4
MSADLEAIQAR	PB.13946.315	R3HDM1
LIPSGEFLVLLTLR	PB.3951.733	GSTM2
TQAHDADGRGPLQK	PB.69659.178	DOCK1
APGMK	PB.94573.286	RNF167
VEMSPSYVK	PB.75345.160	COPS7A
LFIGQER	PB.7355.24	SMYD2
AALWGLFYK	PB.28728.14	PARM1
VLSTGCTTVK	PB.106403.19	MMP11
TGQLPPTLTPLLPVNGAVR	PB.68513.86	MRPL43
CPTAAGGSAHSWR	PB.106370.32	GNAZ
LVMLPS	PB.64908.177	PITRM1
MAAEEHTLQDTGQDR	PB.84247.11	ARGLU1
QMSIFLVWLCDMFK	PB.79285.8	PARPBP
FDNNVDPPK	PB.5113.650	NDUFS2_PPOX
MAPTVQRSPGITGK	PB.57815.22	PTDSS1
GGVQK	PB.77250.177	BAZ2A
ATLEMWFK	PB.55056.310	NEFM
